# Octopus “Hypnosis”: Inducing Tonic Immobility for Studying Local Sensorimotor Responses and Arm-Sucker Coordination

**DOI:** 10.1101/2024.04.22.590669

**Authors:** Ekaterina D. Gribkova, Jilai Cui, Rhanor Gillette

## Abstract

Effective methods of anesthesia for octopuses are essential to physiological studies as well as for their welfare in scientific research. However, commonly used forms of general anesthesia using ethanol, magnesium chloride, and similar agents have certain drawbacks. While these methods effectively induce still states in the octopus, they also affect the peripheral body and nervous system and are therefore less than optimal for studying local behavior in octopus arms and suckers. Further, stupefying effects outlast the anesthetized state. We explore an old, rarely used method of octopus “hypnosis” in which tonic immobility is induced as a complementary and sometime alternative method to general anesthesia, as well as being particularly suited to studies of local arm-sucker coordination. We modify the procedure for better handling, unimpeded respiration, and isolation of arm peripheral nervous system from the central nervous system (CNS). In the still state, an arm can be neurophysiologically isolated from the CNS by local Mg2+ injection, removing need for isolation by amputation. Exemplary studies of arm-sucker coordination and electrode placements are presented. Additionally, an intriguing phenomenon is observed where the induction of tonic immobility is notably diminished in cases of senescence. This modified procedure offers new convenience and directions for octopus neurobehavioral research.
