## Supplementary Data S1 for "Octopus “Hypnosis”: Inducing Tonic Immobility for Studying Local Sensorimotor Responses and Arm-Sucker Coordination"

### Sheet: Tonic Immobility Data and Notes
Date	Octopus Species	Size, Senescence?	Weight (g)	Duration of TI Induction (min)	Duration of TI Effect (min)	Notes on Tonic Immobility (TI) Procedure	TI Inductors	Photo 1	Photo 2	Other Media
2022-10-28	rubescens	small	20	7	13	Hopkins Marine Station experiment. This octopus (octo) was kept in an open-circulation small tank, it was fairly active before, with active feeding habits (small crabs), and attraction towards moving shell-toy. Large net and hands used in TI. Octo flipped back after about 15 min, but was still in a state of calm for about 2 hrs, especially with eyes covered, allowing for local stimulation of suck…	Katya, Rhanor, 1 observer	#VALUE!
2022-11-14	rubescens	large	200	~~ (ethanol anesthesia)	~~ (ethanol anesthesia)	First tungsten electrode implantation experiment, under general ethanol (1%) anesthesia (~30-60min). Note, curling of implanted arm was quite apparent, and recovery time (for octopus ~ 7 min wake-up, for arm function only starting to return after ~30 min) seemed to be much longer than implantation under TI and local magnesium chloride anesthesia. This could possibly due to a cytotoxic effect of e…	Katya	#VALUE!
2023-02-08	rubescens	small	22	12	8	Quick TI test on recently-arrived small octo (housed as free-roaming). TI was expedited with eye covering (blue glove). The octo adhered to the wall of the continer and showed only local reactions of the arm, did not wake up even when container was transferred back to home tank and tilted. TI effect was observed for ~8 min, after which stronger stimulus was applied to wake it. TI induction start:…	Katya	#VALUE!	#VALUE!
2023-02-10	rubescens	small	30	25	122	TI for testing sucker orienting responses to olfactory stimulus (squid juice). Net was used, and a light source for recording sucker responses. TI was maintained for extra long time (possibly since odor stimulation was relatively mild and unobtrusive) with few attempts to turn over (TI was re-established quickly, each time requiring less time). TI induction start: ~12:30 pm.	Katya, with 2 undergrads observing	#VALUE!	#VALUE!
2023-02-14	bimaculoides	large, definitely sensecent (laid eggs, not taking food)	155	>120 (unstable)	0.5 (unstable)	TI for testing sucker orienting responses to olfactory stimulus (squid juice). Senescent bimac used (eggs already laid, not taking food). TI was never stably achieved (attempted for ~3 hrs), but with eye covering, animal was calm enough for sucker olfactory testing (for ~ 1hr, no magnesium chloride injection). Interestingly, local sucker responses showed an approach tendency, even though global b…	Katya	#VALUE!
2023-02-23	bimaculoides	large, definitely sensecent, same from 02/14	155	>120 (unstable)	2 (unstable)	TI for testing experimental electrode array. Senescent bimac used, same one from 2/14. While there was a very brief period (~2 min or less) where the octo remained mouth-side up, the TI was never quite stable. Though oncethe animal flipped back and eyes were covered, it kept calm for more than 3 hrs. Magnesium chloride was injected at arm base for local anesthesia and temporary disruption of CNS …	Katya	#VALUE!
2023-02-27	rubescens	small, same from 02/08	22	20	25	Same octo from 02/08/2023. TI for testing sucker orienting responses to olfactory stimulus (squid juice), responses mostly aversive, potentially due to satiation, and/or concentrations used. Net was used, and a light source for recording sucker responses. Had to leave early due to event, so TI could likely have been maintained for longer. TI induction start: ~5:00 pm.	Katya	#VALUE!
2023-03-01	rubescens	small, not sure about senescence	35	50	6 (not quite stable)	TI for testing sucker orienting responses to olfactory stimulus (squid juice). TI was achieved only for a brief time (~6 min) never stable afterwards, but with eye covering, animal was calm enough for sucker olfactory testing (no magnesium chloride injection) for ~ 2hrs. Some appetitive sucker responses observed. TI induction start: ~2:00 pm.	Katya, 1 observer	#VALUE!
2023-03-15	rubescens	small	20	26	17	TI for testing sucker orienting responses to olfactory stimulus (squid juice). TI was achieved for briefer times (induction generally took less each time, starting at 26 min, and going down to around 10 min), but repeatedly, around 3 times. For the 3rd TI, animal was calm enough for magnesium chloride injection at arm base, and sucker olfactory testing for >10 min. Mostly aversive sucker response…	Katya, 1 observer	#VALUE!
2023-03-22	rubescens	small, same from 3/15	20	35	7	TI for testing sucker orienting responses to olfactory stimulus (squid juice). TI was achieved, sucker orienting responses were tested first, then an arm was injected with magnesium chloride injection at the base, for further sucker testing. Mostly appetitive sucker responses observed, particularly for distal arm parts. TI induction start: 10:33 am.	Katya, with 1 observer	#VALUE!
2023-06-07	rubescens	large	130	90	52	TI for testing experimental electrode array. TI induction took longer (~90 min), but was fairly stable, enough so that vetbond was applied to the arm with much less aversion than usual. Arm was a bit stiff around electrode band, but distal suckers were still functional. When returned to the home tank, octo took food. Animal may have gone senescent a month or two after experiment. TI induction sta…	Katya	#VALUE!	#VALUE!
2023-07-04	rubescens	large, same from 06/07, but not senescent yet	130	56	44	Same octo from 06/07. First TI for tungsten electrode implantation experiment. Videos recorded and used for TI demo (see Supplementary Video and Fig 1). Octo fed after experiment. TI induction start: 3:15 pm.	Katya	#VALUE!	#VALUE!
2023-08-11	rubescens	small, but definitely senescent (laid eggs, not taking food)	75	>120 (unstable)	1.3 (unstable)	TI for tungsten electrode implantation experiment. Senescent rubescens used which already laid eggs and was not taking food; it was never stably still, longest time it was still (but likely not actually hypnotized, still responsive to stimuli) was about 1min 20 sec. Octo was also kept near its eggs, which seemed to calm it down considerably (in our experience, octopuses removed from their eggs be…	Katya	#VALUE!	#VALUE!
2023-09-14	rubescens	large, same from 06/07, approaching senescence	110	24	90	TI for tungsten electrode implantation experiment. Earliest TI induction was around 24 min, some instability around 40 min, but returned back to very stable TI for about 90 min. Used net first, then pantyhose over tray (first time) for more stability and to help with implantation, which seemed fairly successful. Attempted to implant 6 electrodes, achieved stable recordings with 4, with some clean…	Katya, with 1 observer	#VALUE!	#VALUE!
2023-09-18	rubescens	large	125	80	120	TI for tungsten electrode implantation experiment, into sucker (1 electrode). TI was sometimes a bit unstable, but with some stretches of stability. Used pantyhose over tray for more stability and to help with implantation, but may have increased TI induction time, as handling of octopus is a bit more difficult wihtout net. After implant into sucker, was able to partially hypnotize octopus for su…	Katya	#VALUE!	#VALUE!
2023-10-13	rubescens	small	70	40	20	TI for testing experimental electrode array. Used pantyhose on tray, instead of net. After stable TI, octopus was then flipped upright to aid in electrode placement with vetbond. Hypnotized state was harder to maintain in upright state, but once eyes were covered it calmed the octopus enough for arm injection. Magnesium chloride was injected at arm base, skin incision was made close to base of th…	Katya, with 2 observers	#VALUE!	#VALUE!
2023-10-13	bimaculoides	large, potentially senescent, or close to senescence	150	40 (unstable)	4 (unstable)	TI training with large Octopus bimaculoides. Net was used, along with darkened environment (most lights off in smaller room). TI was never quite stable (<5 min staying still). Note, octopus displayed potentially odd behavior when it arrived in shipment on 9/13; it was initially very active for first ~30 min, then went quite still in a corner of a tank, was fairly inactive for the next several day…	2 undergrads, with Katya periodically observing	#VALUE!
2023-10-17	rubescens	large, same from 06/07, now senescent, not taking food	110	>120 (unstable)	3.5 (unstable)	Same octo from 06/07, now senescent (not taking food). TI for testing experimental electrode array. Stable TI was never achieved. TI induction start: 11:30 am. Were not able to attach electrode, experiment unsuccessful, ended around 6 pm.	Katya, with 2 observers
2023-12-20	rubescens	small-ish	85	74	110	TI for tungsten electrode implantation experiment in recently-arrived octopus. Earliest TI induction was around 30 min, with some instability around 60 min later, but returned back to more stable TI for about 30 more min. Used net and pantyhose over tray for more stability and to help with implantation. Attempted to implant 5 electrodes, achieved stable recordings with 3, but with no obvious spik…	Katya, with Jilai observing	#VALUE!
2024-02-02	rubescens	small	26	35	20	TI training with small octopus, forundergrads for their experiments. Net was used, no other testing was done. TI induction start: 2:25 pm.	Katya, with 2 observers	#VALUE!
2024-05-01	rubescens	small	63	70	15	TI testing. A bit more difficult to maintain TI, as the octopus kept slipping out of the still state and was fairly sensitive to stimuli, but after about 70 min (on-and-off), a series of longer still states were achieved, with the longest lasting 15 minutes. TI induction start: 1:30 pm.	Katya	#VALUE!	#VALUE!
2024-05-01	rubescens	large-ish, likely approaching senescence: eggs laid, but still taking food	91	24	22	TI with octopus that had been used in undergrads' experiments (testing for texture memory in anesthetized arms, using an octopus previously conditioned on two different textures). Octopus had been trained before it laid eggs. Notably, while octopus has laid eggs, it wasn't particularly attentive to them at the start, and is still taking food, so likely not fully senescent yet. TI was seemingly ea…	Katya	#VALUE!	#VALUE!
2024-05-02	rubescens	very small, smallest one we've had	4	25	19	TI testing with tiny octo (smallest one we've had). After flipping mouth-side up, octopus started to stay still within 3 min, with very stable still state after 25 min. Still state was maintained for 19 min, but probably could have been maintained longer. TI induction start: 6:55 pm.	Katya	#VALUE!	#VALUE!
2024-05-17	rubescens	large	230	45	16	TI for testing experimental electrode array. Injections with magnesium chloride went well in the first stage, under TI. But electrode attachment, even with additional injections was unsuccessful. TI induction start: 1:45 pm.	Katya, 3 observers	#VALUE!
2024-05-18	rubescens	large, same one from 05/01, now senescent	90	128 (unstable)	3.3 (unstable)	TI testing with same octo from 05/01 that now went senescent (stopped taking food after having laid eggs). After flipping mouth-side up, longest time it would stay still was around 3 min 20 sec, though any slight disturbance or light stimulus would disrupt the brief still state. Seemed very "restless" (would barely keep still), significantly moreso than the last time TI induction was done. TI ind…	Katya
